# High-quality *de novo* genome assembly of *Kappaphycus alvarezii* based on both PacBio and HiSeq sequencing

**DOI:** 10.1101/2020.02.15.950402

**Authors:** Shangang Jia, Guoliang Wang, Guiming Liu, Jiangyong Qu, Beilun Zhao, Xinhao Jin, Lei Zhang, Jinlong Yin, Cui Liu, Guangle Shan, Shuangxiu Wu, Lipu Song, Tao Liu, Xumin Wang, Jun Yu

**Affiliations:** College of Life Sciences, Yantai University, Yantai 264005, China; College of Grassland Science and Technology, China Agricultural University, Beijing 100193, China; College of Marine Life Sciences, Ocean University of China, Qingdao 266003, China; CAS Key Laboratory of Genome Sciences and Information, Beijing Key Laboratory of Genome and Precision Medicine Technologies, Beijing Institute of Genomics, Chinese Academy of Sciences, Beijing 100101, China; University of Chinese Academy of Sciences, Beijing 100049, China; Beijing Key Laboratory of Agricultural Genetic Resources and Biotechnology, Beijing Agro-biotechnology Research Center, Beijing Academy of Agriculture and Forestry Sciences, Beijing 100097, China; Key Laboratory of Pratacultural Science, Beijing Municipality 100193, China

**Keywords:** *Kappaphycus alvarezii*, genome assembly, PacBio sequencing, HiSeq sequencing

## Abstract

The red algae *Kappaphycus alvarezii* is the most important aquaculture species in *Kappaphycus*, widely distributed in tropical waters, and it has become the main crop of carrageenan production at present. The mechanisms of adaptation for high temperature, high salinity environments and carbohydrate metabolism may provide an important inspiration for marine algae study. Scientific background knowledge such as genomic data will be also essential to improve disease resistance and production traits of *K. alvarezii*. 43.28 Gb short paired-end reads and 18.52 Gb single-molecule long reads of *K. alvarezii* were generated by Illumina HiSeq platform and Pacbio RSII platform respectively. The *de novo* genome assembly was performed using Falcon_unzip and Canu software, and then improved with Pilon. The final assembled genome (336 Mb) consists of 888 scaffolds with a contig N50 of 849 Kb. Further annotation analyses predicted 21,422 protein-coding genes, with 61.28% functionally annotated. Here we report the draft genome and annotations of *K. alvarezii*, which are valuable resources for future genomic and genetic studies in *Kappaphycus* and other algae.
