## Supplementary material for "High-quality *de novo* genome assembly of *Kappaphycus alvarezii* based on both PacBio and HiSeq sequencing": Table S1

### Sheet: Sheet1
Table S1. Statistics of the completeness of the genome based on CEGMA
	#Prots	%Completeness	-	#Total	Average	%Ortho
Complete	214	86.29	-	472	2.21	80.37
Group 1	52	78.79	-	99	1.9	71.15
Group 2	46	82.14	-	90	1.96	80.43
Group 3	55	90.16	-	138	2.51	83.64
Group 4	61	93.85	-	145	2.38	85.25
Partial	228	91.94	-	551	2.42	90.35
Group 1	58	87.88	-	131	2.26	89.66
Group 2	49	87.5	-	114	2.33	91.84
Group 3	57	93.44	-	149	2.61	92.98
Group 4	64	98.46	-	157	2.45	87.5
Note: #Prots, number of 248 ultra-conserved CEGs present in genome; %Completeness, percentage of 248 ultra-conserved CEGs present; Total, total number of CEGs present including putative orthologs; Average, average number of orthologs per CEG; %Ortho, percentage of detected CEGS that have more than 1 ortholog.
